# Distinct transcriptional remodeling of immune and metabolic pathways in severe undernutrition during latent tuberculosis infection does not consistently predict tuberculosis progression across independent cohorts

**DOI:** 10.64898/2026.10.26.756475

**Authors:** Reuben S. Maghembe, Vesla I. Kullaya, Peter M. Mbelele, Ritah Francis Mutagonda, Samweli Bahati, Kennedy M. Ngowi, Lydia Nakiyingi, Megan Null, Jon M. Jacobs, William Evan Johnson, Pranay Sinha, Scott K. Heysell, Stellah George Mpagama, Sana Syed

## Abstract

Undernutrition increases tuberculosis (TB) risk, but whether severe undernutrition during latent TB infection (LTBI) produces blood transcriptional changes that resemble active disease or identify future TB remains unclear. We reanalyzed whole-blood RNA sequencing from adults with LTBI in GSE152218, comparing severe undernutrition (BMI <16 kg/m2; n=16) with adequate nutrition (BMI >=18.5 kg/m2; n=11). Genes and Reactome pathways were evaluated. A seven-module summary was compared with active TB among severely undernourished adults and tested prospectively in GSE79362 and GC6-74/GSE94438 after pathway-representation assessment. No genes reached FDR <0.05 in the primary model; two did only in sensitivity analysis. In contrast, 241 Reactome pathways were significant and directionally concordant in both models (NES rho=0.954), including complement/Fc-receptor, B-cell, phospholipid/phagocytosis, neutrophil, vascular, autophagy, and cytokine-signaling pathways. Most changed opposite to the active-TB comparison (178/241; pathway rho=-0.390). The seven-module score was unrelated to baseline progression in GSE79362 (adjusted OR per SD=1.090; P=0.6922). In GC6, four modules met the prespecified representation criterion; their baseline score was inversely associated with progression (adjusted OR per SD=0.711; P=0.0218), but secondary and longitudinal analyses were non-confirmatory. Severe undernutrition during LTBI is associated with reproducible immune- and metabolism-related transcriptional remodeling that differs from active-TB biology and does not consistently identify future TB progression.
