## Supplementary material for "Distinct transcriptional remodeling of immune and metabolic pathways in severe undernutrition during latent tuberculosis infection does not consistently predict tuberculosis progression across independent cohorts": GC6 Robustness Addendum: GC6_module_identity_overlap_v27.tsv

Theme	GSE79362 genes	GC6 genes	Shared genes	Shared/GSE79362 (%)	Shared/GC6 (%)	Jaccard (%)	GC6:GSE79362 ratio (%)	Prespecified criterion	Strict overlap criterion
Complement / Fc-receptor effector activity	73	5	4	5.5	80.0	5.4	6.8	FAIL	FAIL
Neutrophil / innate granule programs	427	442	421	98.6	95.2	94.0	103.5	PASS	PASS
Phospholipid metabolism / phagocytosis	92	23	23	25.0	100.0	25.0	25.0	FAIL	FAIL
Antigen presentation / adaptive immunity	59	5	5	8.5	100.0	8.5	8.5	FAIL	FAIL
Hemostasis / platelet / vascular	159	114	91	57.2	79.8	50.0	71.7	PASS	FAIL
Stress / cell death / repair	130	142	130	100.0	91.5	91.5	109.2	PASS	PASS
Interferon / cytokine signaling	74	82	72	97.3	87.8	85.7	110.8	PASS	PASS
