## Supplementary material for "Distinct transcriptional remodeling of immune and metabolic pathways in severe undernutrition during latent tuberculosis infection does not consistently predict tuberculosis progression across independent cohorts": GC6 Robustness Addendum: GC6_Robustness_Audit_v27.xlsx

### Sheet: Module_overlap
Theme	GSE79362 genes	GC6 genes	Shared genes	Shared/GSE79362 (%)	Shared/GC6 (%)	Jaccard (%)	GC6:GSE79362 ratio (%)	Prespecified criterion	Strict overlap criterion
Complement / Fc-receptor effector activity	73	5	4	5.5	80	5.4	6.8	FAIL	FAIL
Neutrophil / innate granule programs	427	442	421	98.6	95.2	94	103.5	PASS	PASS
Phospholipid metabolism / phagocytosis	92	23	23	25	100	25	25	FAIL	FAIL
Antigen presentation / adaptive immunity	59	5	5	8.5	100	8.5	8.5	FAIL	FAIL
Hemostasis / platelet / vascular	159	114	91	57.2	79.8	50	71.7	PASS	FAIL
Stress / cell death / repair	130	142	130	100	91.5	91.5	109.2	PASS	PASS
Interferon / cytokine signaling	74	82	72	97.3	87.8	85.7	110.8	PASS	PASS

### Sheet: Outcome_sensitivity
Analysis	Score definition	Cases	Controls/paired	Median difference or delta	Unadjusted P	AUC	Adjusted OR per SD	Adjusted P
Month 0 baseline: any future TB progression	CURRENT_4_MODULE	64	208	-0.0524	0.02199	0.405	0.711	0.02178
Month 0 baseline: any future TB progression	SHARED_GENE_4_MODULE	64	208	-0.0553	0.01988	0.404	0.713	0.02236
Month 0 baseline: any future TB progression	STRICT_OVERLAP_3_MODULE	64	208	-0.0768	0.01508	0.399	0.696	0.01445
Month 0 baseline: progression within 12 months	CURRENT_4_MODULE	38	208	-0.0683	0.03249	0.391	0.71	0.05884
Month 0 baseline: progression within 12 months	SHARED_GENE_4_MODULE	38	208	-0.0743	0.03034	0.389	0.707	0.05454
Month 0 baseline: progression within 12 months	STRICT_OVERLAP_3_MODULE	38	208	-0.0856	0.0331	0.391	0.708	0.05416
Month 6 landmark: TB within next 12 months	CURRENT_4_MODULE	14	64	0.0393	0.5363	0.446	0.711	0.2851
Month 6 landmark: TB within next 12 months	SHARED_GENE_4_MODULE	14	64	0.037	0.4309	0.432	0.682	0.2301
Month 6 landmark: TB within next 12 months	STRICT_OVERLAP_3_MODULE	14	64	0.0101	0.3795	0.424	0.6	0.1176
Paired prediagnostic	CURRENT_4_MODULE	20		-0.0977	0.2549
Paired prediagnostic	SHARED_GENE_4_MODULE	20		-0.1017	0.1978
Paired prediagnostic	STRICT_OVERLAP_3_MODULE	20		-0.1196	0.225
