## Supplementary Data S1 for "Distinct transcriptional remodeling of immune and metabolic pathways in severe undernutrition during latent tuberculosis infection does not consistently predict tuberculosis progression across independent cohorts": checksums.tsv

relative_path	sha256	size_bytes
Discovery_GSE152218/data/metadata/metadata_gse152218_adult_ltbi_primary.tsv	eece58d0db6374b21484f6cadcbc24cd7d0dd1171582c7ca51894f044f507fdf	2602
Discovery_GSE152218/results/R_confirmation/limma_voom/limma_voom_all_27_samples.tsv	eb0a93967df41b87d487b7e0553fb59caec849b68a52593bf303389fd6618360	3168973
Discovery_GSE152218/results/R_confirmation/limma_voom/limma_voom_model_summary.tsv	43f8f7c17b91d2231f351d65a8bcb9419850cb696af3c047a4984afed1c8c4d4	126
Discovery_GSE152218/results/R_confirmation/limma_voom/limma_voom_robustness_summary.tsv	e3f4c61622914778b03c7fb5e23907e1a0fac19bc344df6e94760ceda22accca	128
Discovery_GSE152218/results/R_confirmation/limma_voom/limma_voom_sensitivity_excluding_102-00459-B.tsv	f8939d69b226179c85618e532d3a8779e44a4a0587f9d52b353845970bb3a3f1	3120690
Discovery_GSE152218/results/R_confirmation/limma_voom/ranked_moderated_t_all_27_samples.rnk	db4bcfb61aaedd922f24c8c2191f83a83f15b99063c34fccf70b622390828956	692519
Discovery_GSE152218/results/R_confirmation/limma_voom/ranked_moderated_t_sensitivity_excluding_102-00459-B.rnk	f830e300f33a9f78c9f5176c4ad8bf948ae7116a45778b1f64fccb14ef5cff1d	682101
Discovery_GSE152218/results/R_confirmation/limma_voom/sessionInfo_limma_voom.txt	5b3a7e759692e40a09ec58a94c4ce914c413d3e943b43dce3dcab22c9c1eefe4	912
Discovery_GSE152218/results/R_confirmation/reactome_fgsea/fgsea_identifier_mapping_audit.tsv	d7ccef5f728d2aad3493bca3c41c8780100be4e53421cc25edfc190f7261883c	167
Discovery_GSE152218/results/R_confirmation/reactome_fgsea/reactome_fgsea_all_27_samples.tsv	94599738a2240a98735d1a00f09715d7ab0b919fef148bf9e3f865d42907abbd	419766
Discovery_GSE152218/results/R_confirmation/reactome_fgsea/reactome_fgsea_pathway_robustness.tsv	10720bc203829d82fa712dc3ddb8fd9cd159e073bbbe73d352dbbcf3751d22e6	242785
Discovery_GSE152218/results/R_confirmation/reactome_fgsea/reactome_fgsea_sensitivity_excluding_102-00459-B.tsv	8e57071a1da59937b223a12377673b197cdcea09c7f7ef6d5b41cf101eadb8db	407851
Discovery_GSE152218/results/R_confirmation/reactome_fgsea/reactome_fgsea_summary.tsv	b0a3ead17373b9d14eec8a4913b9124345518079fc3f8af485f90b1fb2317ea6	279
Discovery_GSE152218/results/R_confirmation/reactome_fgsea/sessionInfo_fgsea.txt	0d6eb2d828fbc036dc1e421c01a8d43cee412fed1ca251e25b9f5c2e190ea3bb	1456
Discovery_GSE152218/scripts/R/00_install_confirmation_packages.R	ad6a1981a2a647eea7767fe63d363eb0abaf86d5c3954d7c1f04c92c94294a57	1119
Discovery_GSE152218/scripts/R/01_confirm_GSE152218_limma_voom.R	9f6bf4862a1d42ae2edd06d3e8acbbefa35a90f61876c7a3e78533fcca44fab9	5395
Discovery_GSE152218/scripts/R/02_confirm_GSE152218_Reactome_fgsea.R	2ce55e0c06c7a96c9e84624db998e06705992373bf22e98d863e838b449015f7	5172
Projection_and_Portability_PhaseB/data/metadata/gse152218_severe_undernutrition_TB_axis_metadata.tsv	5d3875347f90fc5e71313a3c9b5f2a4a7b5ee77b80b2cb2c8d396c25ad981ec3	2293
Projection_and_Portability_PhaseB/data/modules/exact_confirmed_seven_module_programme.tsv	019bebac579d5579fe5fbc026201c81b7afe0297852ba9302e680edebb817680	1470
Projection_and_Portability_PhaseB/results/R_confirmation_phaseB/GC6/exact_module_portability_gate_R.tsv	2d64728d0fa92b2a7fe5e690dcb7d4ecbb66cb27d099eeecd4c59d99d3155c50	1106
Projection_and_Portability_PhaseB/results/R_confirmation_phaseB/GC6/month0_baseline_12month_progression_R.tsv	adbe7b74119177e68f6a27f7b76c762fb9860b69d9e58ecb743914ef5d9697d3	1375
Projection_and_Portability_PhaseB/results/R_confirmation_phaseB/GC6/month0_baseline_any_progression_R.tsv	553b98afad461c60978c64f78289a36d87c1eeacffd6aa1ca259427bf3d51cbf	1364
Projection_and_Portability_PhaseB/results/R_confirmation_phaseB/GC6/month6_landmark_12month_progression_R.tsv	38f625151a385c9f110c59a0314e2722c3b469bb88d7c2179db3b93be41a3aa3	1340
Projection_and_Portability_PhaseB/results/R_confirmation_phaseB/GC6/paired_prediagnostic_scores_R.tsv	dd2ec937d16f1609c84419bb310975243ed54e413e5007bdad9b6c47433b6321	6448
Projection_and_Portability_PhaseB/results/R_confirmation_phaseB/GC6/paired_prediagnostic_trajectory_R.tsv	4541ea2c16abf3b07f076a70b2fae50b394e420c5891a38b6b473016b2ef2cf0	546
Projection_and_Portability_PhaseB/results/R_confirmation_phaseB/GC6/sessionInfo_GC6.txt	4d6678a33070645833a504e6064c4dedf661eea3dd72787ee437e1ac0c2c97e9	807
Projection_and_Portability_PhaseB/results/R_confirmation_phaseB/GSE79362/baseline_12month_progression_tests_R.tsv	7303c80b958559ffdac34fb89ead23bcbd77e1c44a382bbd5d9e46b2dae1561a	1595
Projection_and_Portability_PhaseB/results/R_confirmation_phaseB/GSE79362/baseline_any_future_progression_tests_R.tsv	00360decf96963cc67d85f4d2b673d4b5945db93870f5f6fce1a2116a13e78f2	2045
Projection_and_Portability_PhaseB/results/R_confirmation_phaseB/GSE79362/exact_module_coverage_GSE79362.tsv	e4aaec3e2a384ff46bbd896d56173b46085cd19debc50b51031e9c37131357e9	947
Projection_and_Portability_PhaseB/results/R_confirmation_phaseB/GSE79362/progressor_paired_scores_R.tsv	04c4f604aa52ac49671f1ba480ec28999e3e18c921172cb762dc5949bc7f36d9	9831
Projection_and_Portability_PhaseB/results/R_confirmation_phaseB/GSE79362/progressor_trajectory_tests_R.tsv	0471435fc9606dd3be9b377d49a9e77704bc951f35f5ce465434177376c5cb44	826
Projection_and_Portability_PhaseB/results/R_confirmation_phaseB/GSE79362/sessionInfo_GSE79362.txt	4d6678a33070645833a504e6064c4dedf661eea3dd72787ee437e1ac0c2c97e9	807
Projection_and_Portability_PhaseB/results/R_confirmation_phaseB/activeTB_gate/activeTB_limma_model_summary.tsv	b17021abfefbb2b5088bb64868f0801bc94d3ba9c219089f7aa75906e122c0b3	138
Projection_and_Portability_PhaseB/results/R_confirmation_phaseB/activeTB_gate/exact_gene_convergence_summary.tsv	ff3baea5e9dcec051aeac1b078401bad8fc6268098c17eed65d5ddc5f169713e	176
Projection_and_Portability_PhaseB/results/R_confirmation_phaseB/activeTB_gate/exact_gene_convergence_table.tsv	d4dc5e4568016b4583a737118a63c86adf76c67da1639787c5ebaed0c1316016	1764731
Projection_and_Portability_PhaseB/results/R_confirmation_phaseB/activeTB_gate/exact_pathway_convergence_summary.tsv	024da21e5fc4ff8d4f64ef7b1320156f673f75933b842b8a2e96fa9434c53737	340
Projection_and_Portability_PhaseB/results/R_confirmation_phaseB/activeTB_gate/exact_pathway_convergence_table.tsv	13aaa08f352adb4c120dc1fdd651ec1706d687a11f9f6788c11559fde2a617e9	220003
Projection_and_Portability_PhaseB/results/R_confirmation_phaseB/activeTB_gate/exact_stable_pathways_opposite_to_activeTB.tsv	32bac6408fc1e76e37ccc72afcab6f6f4ef83ad895f258543a5468c76d1e7110	30957
Projection_and_Portability_PhaseB/results/R_confirmation_phaseB/activeTB_gate/limma_voom_activeTB_all_30_samples.tsv	478a17419dd7f8a0e9ca08de780a3b627af4a477b079562dc5343ae46d7b1a2b	2955650
Projection_and_Portability_PhaseB/results/R_confirmation_phaseB/activeTB_gate/limma_voom_activeTB_sensitivity_excluding_102-00459-B.tsv	acd3758c69ecc187f90499a86427b347a47c3b752e7bcd1e75b8d8a75692dc91	2885421
Projection_and_Portability_PhaseB/results/R_confirmation_phaseB/activeTB_gate/reactome_fgsea_activeTB_sensitivity.tsv	e276fb1b06531aa83c899dd0b5491d24db425b87f53e482c6a1381a83af4cdf3	409180
Projection_and_Portability_PhaseB/results/R_confirmation_phaseB/activeTB_gate/sessionInfo_activeTB_gate.txt	694ba89a82e80dd5b3660564edc6c6c0a9bb8bb705dca667f7889bc34aee0062	1537
Projection_and_Portability_PhaseB/scripts/R/03_refresh_activeTB_gate_exact_fgsea.R	77e784818c02b9da87e15199ab23fd7e05a76f9f9a254bfefbbd997271646376	7965
Projection_and_Portability_PhaseB/scripts/R/04_confirm_GSE79362_exact_modules.R	d6fc3079b2d479c5d908c40186ae17fe5f433087d5df177cbe7b5cbc3a30f3f3	7084
Projection_and_Portability_PhaseB/scripts/R/05_confirm_GC6_portability_gated_analysis.R	3e5e347e9af0457113d11f3a73fc75462898e79fd9a3cd34f119aa7e10d0bad3	8360
Projection_and_Portability_PhaseB/scripts/R/phaseB_helpers.R	57c9ce332ff1e0955910b93709740d7f409a2436b4b5fc0649ac0112b29633c1	1004
README_Supplementary_Data_S1.txt	dead12cd3b2747ee6dc1d67a9e101a151a3f31e24643de7d5938c76bde3c1768	449
