## Supplementary Data S1 for "Distinct transcriptional remodeling of immune and metabolic pathways in severe undernutrition during latent tuberculosis infection does not consistently predict tuberculosis progression across independent cohorts": metadata_gse152218_adult_ltbi_primary.tsv

sample_accession	subject_title	tb_status	age_years	sex	bmi_kg_m2	nutrition_group	severe_group	primary_include
GSM4609386	102-00042-B	LTBI	45	female	14.81	Undernourished (<18.5)	Severe undernutrition (<16)	Yes
GSM4609387	102-00088-B	LTBI	23	male	13.92	Undernourished (<18.5)	Severe undernutrition (<16)	Yes
GSM4609388	102-00129-B0	LTBI	25	male	24.15	Adequate (>=18.5)	Not severe (>=16)	Yes
GSM4609389	102-00131-B	LTBI	40	female	15.09	Undernourished (<18.5)	Severe undernutrition (<16)	Yes
GSM4609390	102-00171-B	LTBI	39	female	28.12	Adequate (>=18.5)	Not severe (>=16)	Yes
GSM4609391	102-00188-B	LTBI	21	female	22.87	Adequate (>=18.5)	Not severe (>=16)	Yes
GSM4609393	102-00217-B	LTBI	40	female	27.81	Adequate (>=18.5)	Not severe (>=16)	Yes
GSM4609395	102-00240-B	LTBI	50	female	27.44	Adequate (>=18.5)	Not severe (>=16)	Yes
GSM4609396	102-00241-B	LTBI	19	female	13.87	Undernourished (<18.5)	Severe undernutrition (<16)	Yes
GSM4609397	102-00246-B	LTBI	34	female	15.61	Undernourished (<18.5)	Severe undernutrition (<16)	Yes
GSM4609400	102-00265-B0	LTBI	24	female	14.21	Undernourished (<18.5)	Severe undernutrition (<16)	Yes
GSM4609401	102-00275-B	LTBI	46	male	33.16	Adequate (>=18.5)	Not severe (>=16)	Yes
GSM4609402	102-00277-B	LTBI	22	male	19.52	Adequate (>=18.5)	Not severe (>=16)	Yes
GSM4609404	102-00291-B	LTBI	23	female	21.01	Adequate (>=18.5)	Not severe (>=16)	Yes
GSM4609405	102-00298-B	LTBI	22	female	30.83	Adequate (>=18.5)	Not severe (>=16)	Yes
GSM4609407	102-00304-B	LTBI	60	male	19.09	Adequate (>=18.5)	Not severe (>=16)	Yes
GSM4609409	102-00308-B0	LTBI	37	female	26.31	Adequate (>=18.5)	Not severe (>=16)	Yes
GSM4609410	102-00310-B	LTBI	18	male	15.68	Undernourished (<18.5)	Severe undernutrition (<16)	Yes
GSM4609413	102-00323-B	LTBI	20	male	15.72	Undernourished (<18.5)	Severe undernutrition (<16)	Yes
GSM4609421	102-00350-B	LTBI	36	female	15.66	Undernourished (<18.5)	Severe undernutrition (<16)	Yes
GSM4609423	102-00365-B	LTBI	46	female	14.38	Undernourished (<18.5)	Severe undernutrition (<16)	Yes
GSM4609424	102-00373-B	LTBI	54	male	13.72	Undernourished (<18.5)	Severe undernutrition (<16)	Yes
GSM4609426	102-00374-B0	LTBI	22	female	14.04	Undernourished (<18.5)	Severe undernutrition (<16)	Yes
GSM4609430	102-00459-B	LTBI	19	female	15.82	Undernourished (<18.5)	Severe undernutrition (<16)	Yes
GSM4609431	102-00467-B	LTBI	57	female	15.81	Undernourished (<18.5)	Severe undernutrition (<16)	Yes
GSM4609432	102-00525-B	LTBI	31	male	15.17	Undernourished (<18.5)	Severe undernutrition (<16)	Yes
GSM4609433	102-00548-B	LTBI	30	male	15.81	Undernourished (<18.5)	Severe undernutrition (<16)	Yes
