## Supplementary Data S1 for "Distinct transcriptional remodeling of immune and metabolic pathways in severe undernutrition during latent tuberculosis infection does not consistently predict tuberculosis progression across independent cohorts": reactome_fgsea_summary.tsv

metric	value
Full model pathways at FDR <0.05	311
Sensitivity model pathways at FDR <0.05	264
Stable concordant pathways at FDR <0.05	241
Stable concordant pathways at FDR <0.10	293
Pathway NES Spearman correlation	0.954460375143458
Pathway direction agreement	0.898902821316615
