## Supplementary Data S1 for "Distinct transcriptional remodeling of immune and metabolic pathways in severe undernutrition during latent tuberculosis infection does not consistently predict tuberculosis progression across independent cohorts": gse152218_severe_undernutrition_TB_axis_metadata.tsv

sample_accession	subject_title	tb_status	age_years	sex	bmi_kg_m2	adult_severe_group
GSM4609386	102-00042-B	LTBI	45	female	14.81	Severe undernutrition (<16)
GSM4609387	102-00088-B	LTBI	23	male	13.92	Severe undernutrition (<16)
GSM4609389	102-00131-B	LTBI	40	female	15.09	Severe undernutrition (<16)
GSM4609396	102-00241-B	LTBI	19	female	13.87	Severe undernutrition (<16)
GSM4609397	102-00246-B	LTBI	34	female	15.61	Severe undernutrition (<16)
GSM4609400	102-00265-B0	LTBI	24	female	14.21	Severe undernutrition (<16)
GSM4609406	102-00303-A	activeTB	18	female	15.02	Severe undernutrition (<16)
GSM4609408	102-00308-A0	activeTB	66	male	13.95	Severe undernutrition (<16)
GSM4609410	102-00310-B	LTBI	18	male	15.68	Severe undernutrition (<16)
GSM4609411	102-00311-A	activeTB	45	male	15.75	Severe undernutrition (<16)
GSM4609413	102-00323-B	LTBI	20	male	15.72	Severe undernutrition (<16)
GSM4609414	102-00332-A	activeTB	68	male	15.02	Severe undernutrition (<16)
GSM4609416	102-00341-A	activeTB	45	male	14.43	Severe undernutrition (<16)
GSM4609417	102-00343-A	activeTB	38	male	13.88	Severe undernutrition (<16)
GSM4609418	102-00346-A	activeTB	47	male	15.86	Severe undernutrition (<16)
GSM4609419	102-00347-A	activeTB	49	male	15.02	Severe undernutrition (<16)
GSM4609420	102-00349-A	activeTB	18	male	14.8	Severe undernutrition (<16)
GSM4609421	102-00350-B	LTBI	36	female	15.66	Severe undernutrition (<16)
GSM4609422	102-00361-A	activeTB	64	male	15.01	Severe undernutrition (<16)
GSM4609423	102-00365-B	LTBI	46	female	14.38	Severe undernutrition (<16)
GSM4609424	102-00373-B	LTBI	54	male	13.72	Severe undernutrition (<16)
GSM4609425	102-00374-A0	activeTB	67	male	14.77	Severe undernutrition (<16)
GSM4609426	102-00374-B0	LTBI	22	female	14.04	Severe undernutrition (<16)
GSM4609427	102-00377-A	activeTB	50	male	13	Severe undernutrition (<16)
GSM4609428	102-00380-A	activeTB	64	male	15.59	Severe undernutrition (<16)
GSM4609429	102-00381-A	activeTB	48	male	13.61	Severe undernutrition (<16)
GSM4609430	102-00459-B	LTBI	19	female	15.82	Severe undernutrition (<16)
GSM4609431	102-00467-B	LTBI	57	female	15.81	Severe undernutrition (<16)
GSM4609432	102-00525-B	LTBI	31	male	15.17	Severe undernutrition (<16)
GSM4609433	102-00548-B	LTBI	30	male	15.81	Severe undernutrition (<16)
