## Supplementary Data S1 for "Distinct transcriptional remodeling of immune and metabolic pathways in severe undernutrition during latent tuberculosis infection does not consistently predict tuberculosis progression across independent cohorts": exact_confirmed_seven_module_programme.tsv

theme	representative_pathway	exact_direction	orientation_multiplier	exact_full_NES	exact_full_FDR	exact_sensitivity_NES	exact_sensitivity_FDR	stable_FDR_lt_0.05_in_both_R_models
Complement / Fc-receptor effector activity	Classical antibody-mediated complement activation	Higher in severe undernutrition	1	3.55466848290266	5.787383647256651e-31	3.56654155183432	2.5729184674085e-32	Yes
Neutrophil / innate granule programmes	Neutrophil degranulation	Lower in severe undernutrition	-1	-2.7882731823163	3.02836318046454e-32	-2.65430568522676	1.4132542420870099e-28	Yes
Metabolism / mitochondrial energetics	Role of phospholipids in phagocytosis	Higher in severe undernutrition	1	3.41256757616056	2.3015818128512495e-26	3.33637876031561	5.80374165736205e-28	Yes
Antigen presentation / adaptive immunity	CD22 mediated BCR regulation	Higher in severe undernutrition	1	3.48526379307399	4.21248340791729e-27	3.48817226314451	2.4792443325663e-28	Yes
Haemostasis / platelet / vascular	Cell surface interactions at the vascular wall	Higher in severe undernutrition	1	2.86442514172495	1.7793222712993e-21	2.83031820700049	4.452127635398762e-19	Yes
Stress / cell death / repair	Autophagy	Lower in severe undernutrition	-1	-2.08678845265796	3.04852897652094e-06	-2.17107902439028	1.89741021066743e-07	Yes
Interferon / cytokine signalling	TNFR2 non-canonical NF-kB pathway	Lower in severe undernutrition	-1	-1.95303255009279	0.0009538207047669	-1.90738829719422	0.0004719732559423	Yes
