## Supplementary Data S1 for "Distinct transcriptional remodeling of immune and metabolic pathways in severe undernutrition during latent tuberculosis infection does not consistently predict tuberculosis progression across independent cohorts": exact_pathway_convergence_summary.tsv

metric	value
Common Reactome pathways	1274
Pathway NES Spearman correlation	-0.390255087764231
Pathway direction agreement	0.342229199372057
Exact stable undernutrition pathways evaluated	241
Exact stable pathways same direction	63
Exact stable pathways opposite direction	178
Opposite-direction stable pathways with activeTB FDR <0.05	117
