## Supplementary Data S1 for "Distinct transcriptional remodeling of immune and metabolic pathways in severe undernutrition during latent tuberculosis infection does not consistently predict tuberculosis progression across independent cohorts": exact_stable_pathways_opposite_to_activeTB.tsv

pathway	under_NES	under_FDR	under_direction	activeTB_NES	activeTB_FDR	activeTB_direction	same_direction	exact_stable_undernutrition_pathway
Neutrophil degranulation	-2.65430568522676	1.41325424208701e-28	Lower in severe undernutrition	3.92554497980565	2.85594993150716e-103	Higher in active TB	FALSE	TRUE
Antigen processing-Cross presentation	-2.19419588382511	2.29192032112925e-06	Lower in severe undernutrition	3.18424059955551	1.95415996258222e-19	Higher in active TB	FALSE	TRUE
Signaling by Interleukins	-1.43241826454494	0.00687987589831586	Lower in severe undernutrition	2.46011606850838	1.03232127030787e-18	Higher in active TB	FALSE	TRUE
ER-Phagosome pathway	-2.19321745192314	1.00433097190795e-05	Lower in severe undernutrition	3.10034007412327	7.29131677443242e-17	Higher in active TB	FALSE	TRUE
Cellular response to chemical stress	-2.02990701132805	1.73129577536843e-06	Lower in severe undernutrition	2.54850330795917	3.21619125937172e-13	Higher in active TB	FALSE	TRUE
Interleukin-1 family signaling	-1.76340336503587	0.00226615345499333	Lower in severe undernutrition	2.4515010900815	3.7615929966177e-10	Higher in active TB	FALSE	TRUE
Programmed Cell Death	-1.68102372575157	0.00329054006015456	Lower in severe undernutrition	2.29903681123231	8.9628258471579e-10	Higher in active TB	FALSE	TRUE
Iron uptake and transport	-1.95927743305606	0.00197749588243612	Lower in severe undernutrition	2.67894954276832	5.43602560018329e-09	Higher in active TB	FALSE	TRUE
Nuclear events mediated by NFE2L2	-1.90514604546294	0.000545251620192448	Lower in severe undernutrition	2.47317922703377	2.5234902693567e-08	Higher in active TB	FALSE	TRUE
Interleukin-1 signaling	-1.8913133025078	0.000444842338560882	Lower in severe undernutrition	2.47175399821744	3.67189646227787e-08	Higher in active TB	FALSE	TRUE
KEAP1-NFE2L2 pathway	-1.68562242032247	0.00855394183174086	Lower in severe undernutrition	2.35156634640734	3.82855530303086e-08	Higher in active TB	FALSE	TRUE
Autophagy	-2.17107902439028	1.89741021066743e-07	Lower in severe undernutrition	2.28766764361735	4.64541272251899e-08	Higher in active TB	FALSE	TRUE
Antimicrobial peptides	-2.34901849321105	1.32904479709873e-05	Lower in severe undernutrition	2.62350347386351	2.21925062370767e-07	Higher in active TB	FALSE	TRUE
Macroautophagy	-2.09935557447098	4.76250396808165e-06	Lower in severe undernutrition	2.17750561183129	6.6083310841755e-07	Higher in active TB	FALSE	TRUE
Signaling by CSF3 (G-CSF)	-1.76000488212195	0.0198283484107069	Lower in severe undernutrition	2.60121206749969	1.16562117478427e-06	Higher in active TB	FALSE	TRUE
Cross-presentation of soluble exogenous antigens (endosomes)	-1.80674544746429	0.013941897018032	Lower in severe undernutrition	2.5221410190134	1.22511133635305e-06	Higher in active TB	FALSE	TRUE
Inactivation of CSF3 (G-CSF) signaling	-1.85880068618601	0.0168752349555054	Lower in severe undernutrition	2.59595457842537	1.42249905000018e-06	Higher in active TB	FALSE	TRUE
Defective CFTR causes cystic fibrosis	-2.00272220588187	0.000695910477226869	Lower in severe undernutrition	2.45382787002977	2.15779558720596e-06	Higher in active TB	FALSE	TRUE
Apoptosis	-1.5951076612331	0.00695981659409444	Lower in severe undernutrition	2.05455784083494	2.52775456009998e-06	Higher in active TB	FALSE	TRUE
Proteasome assembly	-1.86349395812424	0.00431252227821434	Lower in severe undernutrition	2.40369251693829	3.13801925161864e-06	Higher in active TB	FALSE	TRUE
AMPK-induced ERAD and lysosome mediated degradation of PD-L1(CD274)	-1.897457372329	0.00392274785522843	Lower in severe undernutrition	2.35305678817185	3.67744444141324e-06	Higher in active TB	FALSE	TRUE
Diseases associated with the TLR signaling cascade	-1.81884198989141	0.0114398597626239	Lower in severe undernutrition	2.50315721682451	6.89337524871146e-06	Higher in active TB	FALSE	TRUE
Regulation of Apoptosis	-2.08975171982626	0.00107987279514694	Lower in severe undernutrition	2.4104623047776	6.89337524871146e-06	Higher in active TB	FALSE	TRUE
C-type lectin receptors (CLRs)	-1.670040151193	0.0045402316549446	Lower in severe undernutrition	2.10157896238625	7.78589374654896e-06	Higher in active TB	FALSE	TRUE
IRAK4 deficiency (TLR2/4)	-1.85745590555673	0.0156097282927594	Lower in severe undernutrition	2.3915055241691	9.11537076172554e-06	Higher in active TB	FALSE	TRUE
Regulation of activated PAK-2p34 by proteasome mediated degradation	-2.15592912741921	0.00039129313637278	Lower in severe undernutrition	2.40193502446366	9.52274872149482e-06	Higher in active TB	FALSE	TRUE
Regulation of TLR by endogenous ligand	-1.74468239753959	0.0433775945093919	Lower in severe undernutrition	2.37595754577654	1.20463560779751e-05	Higher in active TB	FALSE	TRUE
Negative regulation of NOTCH4 signaling	-2.08880596872788	0.000421186980186854	Lower in severe undernutrition	2.3769358955587	1.51248476346248e-05	Higher in active TB	FALSE	TRUE
RHO GTPases Activate NADPH Oxidases	-1.87103559282754	0.0157915643701373	Lower in severe undernutrition	2.40086562535805	1.69485341943687e-05	Higher in active TB	FALSE	TRUE
Hh mutants are degraded by ERAD	-2.25960256751922	3.15443889859621e-05	Lower in severe undernutrition	2.36659768459723	1.72185191254458e-05	Higher in active TB	FALSE	TRUE
Dectin-1 mediated noncanonical NF-kB signaling	-2.17789231073292	6.22163804973042e-05	Lower in severe undernutrition	2.33749308251494	1.75916341568689e-05	Higher in active TB	FALSE	TRUE
Regulation of ornithine decarboxylase (ODC)	-2.16711692540431	0.000357285184199282	Lower in severe undernutrition	2.34049135327132	1.8025458780573e-05	Higher in active TB	FALSE	TRUE
GSK3B-mediated proteasomal degradation of PD-L1(CD274)	-2.02576351085175	0.000967610007354545	Lower in severe undernutrition	2.34585849163744	2.25826538002906e-05	Higher in active TB	FALSE	TRUE
GSK3B and BTRC:CUL1-mediated-degradation of NFE2L2	-2.15507413286012	0.00018626552431596	Lower in severe undernutrition	2.33395336168125	2.33679517569714e-05	Higher in active TB	FALSE	TRUE
Transferrin endocytosis and recycling	-1.80373054675703	0.0182267842680205	Lower in severe undernutrition	2.4365954191247	2.33679517569714e-05	Higher in active TB	FALSE	TRUE
Vif-mediated degradation of APOBEC3G	-2.23342744701223	6.41371513386074e-05	Lower in severe undernutrition	2.3295702524661	2.71594520922624e-05	Higher in active TB	FALSE	TRUE
Regulation of PD-L1(CD274) Post-translational modification	-1.58696409002598	0.0201813831125279	Lower in severe undernutrition	2.11956284380744	2.78636891353038e-05	Higher in active TB	FALSE	TRUE
NIK-->noncanonical NF-kB signaling	-2.16904039101788	0.000140217461681547	Lower in severe undernutrition	2.31813778899995	3.16860096056634e-05	Higher in active TB	FALSE	TRUE
Axon guidance	-1.74333039583003	2.66393426839099e-06	Lower in severe undernutrition	1.6225104451582	3.34325018239666e-05	Higher in active TB	FALSE	TRUE
Regulation of CDH1 Function	-1.80354751623947	0.00530035774809362	Lower in severe undernutrition	2.19561170467705	3.39243190014468e-05	Higher in active TB	FALSE	TRUE
Signaling by NOTCH4	-1.69304276431777	0.0166943859827595	Lower in severe undernutrition	2.16795903557714	3.59433069140668e-05	Higher in active TB	FALSE	TRUE
ROS and RNS production in phagocytes	-2.17090923611608	0.00017340062439402	Lower in severe undernutrition	2.3970365773471	3.84278293870162e-05	Higher in active TB	FALSE	TRUE
Degradation of DVL	-2.21788935514046	9.93272037804589e-05	Lower in severe undernutrition	2.27874764986165	4.43387512516067e-05	Higher in active TB	FALSE	TRUE
Ubiquitin-dependent degradation of Cyclin D	-2.05641785473211	0.00145602890953336	Lower in severe undernutrition	2.28322330274731	4.70686759586949e-05	Higher in active TB	FALSE	TRUE
FBXL7 down-regulates AURKA during mitotic entry and in early mitosis	-2.08569013987364	0.00072524691846182	Lower in severe undernutrition	2.28904526168679	4.78535874732315e-05	Higher in active TB	FALSE	TRUE
Vpu mediated degradation of CD4	-2.13199573388728	0.000471973255942334	Lower in severe undernutrition	2.27009295217405	5.68923035274241e-05	Higher in active TB	FALSE	TRUE
Infection with Mycobacterium tuberculosis	-1.76702863519344	0.0280181223791624	Lower in severe undernutrition	2.37177659996502	5.71601908552389e-05	Higher in active TB	FALSE	TRUE
Regulated Necrosis	-1.77072659459893	0.00789780235510576	Lower in severe undernutrition	2.14649264612944	5.92081529147164e-05	Higher in active TB	FALSE	TRUE
Cellular response to hypoxia	-2.07082476495259	0.000230416138545854	Lower in severe undernutrition	2.10401200400321	5.95170445464558e-05	Higher in active TB	FALSE	TRUE
ABC transporter disorders	-1.86385327440504	0.00486920782954276	Lower in severe undernutrition	2.14424369687414	6.38459035959577e-05	Higher in active TB	FALSE	TRUE
AUF1 (hnRNP D0) binds and destabilizes mRNA	-1.87127004729294	0.00789780235510576	Lower in severe undernutrition	2.24459350742048	7.11005602207215e-05	Higher in active TB	FALSE	TRUE
Regulation of RUNX3 expression and activity	-1.88514253388036	0.00406684276660654	Lower in severe undernutrition	2.21071130115935	7.52430173867727e-05	Higher in active TB	FALSE	TRUE
Degradation of CDH1	-1.83395054468904	0.00645211598622045	Lower in severe undernutrition	2.1429574860085	8.75672000785531e-05	Higher in active TB	FALSE	TRUE
Degradation of GLI2 by the proteasome	-1.94064287131783	0.00232196816696491	Lower in severe undernutrition	2.20016853379738	8.75672000785531e-05	Higher in active TB	FALSE	TRUE
Nervous system development	-1.68986737994994	1.71321117073456e-05	Lower in severe undernutrition	1.58996912829798	8.75672000785531e-05	Higher in active TB	FALSE	TRUE
Degradation of GLI1 by the proteasome	-1.98524228368644	0.00217846990467847	Lower in severe undernutrition	2.24415704888433	9.8850215751368e-05	Higher in active TB	FALSE	TRUE
Activation of NF-kappaB in B cells	-1.90031284825349	0.00274037518534633	Lower in severe undernutrition	2.14471297681537	0.000104195950009631	Higher in active TB	FALSE	TRUE
SPOP-mediated proteasomal degradation of PD-L1(CD274)	-1.79964703700606	0.0166943859827595	Lower in severe undernutrition	2.23241646766868	0.000105293170331524	Higher in active TB	FALSE	TRUE
CD22 mediated BCR regulation	3.48817226314451	2.4792443325663e-28	Higher in severe undernutrition	-2.07801450016147	0.000105329032516621	Lower in active TB	FALSE	TRUE
GLI3 is processed to GLI3R by the proteasome	-1.94064287131783	0.00232196816696491	Lower in severe undernutrition	2.20951179177626	0.000133066736519552	Higher in active TB	FALSE	TRUE
Hh mutants abrogate ligand secretion	-2.16240945395234	0.000235212755012	Lower in severe undernutrition	2.20026616908335	0.000136509871226007	Higher in active TB	FALSE	TRUE
SCF-beta-TrCP mediated degradation of Emi1	-1.94616600425496	0.00405104943893963	Lower in severe undernutrition	2.19811026286879	0.000136509871226007	Higher in active TB	FALSE	TRUE
Regulation of PTEN stability and activity	-1.77562799429744	0.00886364255301098	Lower in severe undernutrition	2.0957243851967	0.000181955923628565	Higher in active TB	FALSE	TRUE
Autodegradation of the E3 ubiquitin ligase COP1	-2.06399306123673	0.00128257086238579	Lower in severe undernutrition	2.17943735687499	0.000186418223873462	Higher in active TB	FALSE	TRUE
Degradation of AXIN	-1.92047047396741	0.00546654938090283	Lower in severe undernutrition	2.15738319615901	0.000238267794048631	Higher in active TB	FALSE	TRUE
Stabilization of p53	-2.05243083978397	0.000700170692765032	Lower in severe undernutrition	2.12616139393917	0.000297938052710281	Higher in active TB	FALSE	TRUE
CLEC7A (Dectin-1) signaling	-1.77194265238964	0.00376131438725677	Lower in severe undernutrition	2.00178819683916	0.000320517789002345	Higher in active TB	FALSE	TRUE
SARS-CoV-1 Infection	-1.6055194813052	0.0174470722582783	Lower in severe undernutrition	1.8117181206409	0.000382417003031604	Higher in active TB	FALSE	TRUE
Oxygen-dependent proline hydroxylation of Hypoxia-inducible Factor Alpha	-2.19283358851227	3.62309966337523e-05	Lower in severe undernutrition	2.0313579240207	0.00039289066637283	Higher in active TB	FALSE	TRUE
Hedgehog ligand biogenesis	-1.95993196388912	0.00307493464232753	Lower in severe undernutrition	2.12851303907153	0.000407697384032417	Higher in active TB	FALSE	TRUE
PCP/CE pathway	-1.8684663301684	0.00401795142061297	Lower in severe undernutrition	1.94572738583031	0.000466864883065906	Higher in active TB	FALSE	TRUE
Autodegradation of Cdh1 by Cdh1:APC/C	-2.08456689279974	0.000256428398398676	Lower in severe undernutrition	2.01282915050817	0.000470041324739872	Higher in active TB	FALSE	TRUE
Cytoprotection by HMOX1	-1.7040465289367	0.0184714907145418	Lower in severe undernutrition	2.06404698129568	0.00048657663730509	Higher in active TB	FALSE	TRUE
Classical antibody-mediated complement activation	3.56654155183432	2.5729184674085e-32	Higher in severe undernutrition	-1.96990273336671	0.000568107845533361	Lower in active TB	FALSE	TRUE
APC/C:Cdc20 mediated degradation of Securin	-1.95440940086024	0.00208270023734892	Lower in severe undernutrition	1.97281889688316	0.000632187393816545	Higher in active TB	FALSE	TRUE
Ubiquitin-Mediated Degradation of Phosphorylated Cdc25A	-1.90163485615321	0.0024957195488898	Lower in severe undernutrition	1.98312336741311	0.000648678220416323	Higher in active TB	FALSE	TRUE
p53-Independent G1/S DNA Damage Checkpoint	-1.90163485615321	0.0024957195488898	Lower in severe undernutrition	1.98312336741311	0.000648678220416323	Higher in active TB	FALSE	TRUE
Regulation of MITF-M-dependent genes involved in lysosome biogenesis and autophagy	-1.72379891673711	0.0303656712090911	Lower in severe undernutrition	2.13021302114742	0.00106480368431778	Higher in active TB	FALSE	TRUE
Detoxification of Reactive Oxygen Species	-2.02611755232202	0.00113293227995438	Lower in severe undernutrition	2.12765289234755	0.0011536182973538	Higher in active TB	FALSE	TRUE
Protein ubiquitination	-1.70392025223331	0.0138270748979998	Lower in severe undernutrition	1.81115134116393	0.00125664201122507	Higher in active TB	FALSE	TRUE
TP53 Regulates Metabolic Genes	-1.84275481996661	0.00494374009511499	Lower in severe undernutrition	1.84711020305056	0.00135197452864382	Higher in active TB	FALSE	TRUE
Regulation of RUNX2 expression and activity	-1.65375018863502	0.0363610312689161	Lower in severe undernutrition	1.90524127488058	0.00154444686317365	Higher in active TB	FALSE	TRUE
Late endosomal microautophagy	-1.78195309479579	0.0198283484107069	Lower in severe undernutrition	2.04648206158862	0.00157795356074391	Higher in active TB	FALSE	TRUE
APC/C:Cdh1 mediated degradation of Cdc20 and other APC/C:Cdh1 targeted proteins in late mitosis/early G1	-1.73461366927002	0.01066160239169	Lower in severe undernutrition	1.91401914215396	0.00165284873280873	Higher in active TB	FALSE	TRUE
Creation of C4 and C2 activators	3.52312338214045	2.5729184674085e-32	Higher in severe undernutrition	-1.80689304508954	0.00179972547569776	Lower in active TB	FALSE	TRUE
Amino acids regulate mTORC1	-1.82534676657327	0.00773230092050978	Lower in severe undernutrition	1.8592434049351	0.00231205501709707	Higher in active TB	FALSE	TRUE
p53-Dependent G1 DNA Damage Response	-1.73098508751722	0.0157915643701373	Lower in severe undernutrition	1.86781506830751	0.00234632108334577	Higher in active TB	FALSE	TRUE
p53-Dependent G1/S DNA damage checkpoint	-1.73098508751722	0.0157915643701373	Lower in severe undernutrition	1.86781506830751	0.00234632108334577	Higher in active TB	FALSE	TRUE
CDK-mediated phosphorylation and removal of Cdc6	-1.74255079996713	0.00959950331592393	Lower in severe undernutrition	1.8166916632286	0.0027328845237889	Higher in active TB	FALSE	TRUE
E3 ubiquitin ligases ubiquitinate target proteins	-1.88591810791084	0.00290467305866518	Lower in severe undernutrition	1.84875125117006	0.00288753165601621	Higher in active TB	FALSE	TRUE
Endosomal Sorting Complex Required For Transport (ESCRT)	-1.72691441932066	0.0242313419725614	Lower in severe undernutrition	2.00996093013381	0.00324385099852506	Higher in active TB	FALSE	TRUE
Degradation of CRY and PER proteins	-1.83766103725184	0.00695981659409444	Lower in severe undernutrition	1.84034925318628	0.00429871625510144	Higher in active TB	FALSE	TRUE
Metabolism of polyamines	-1.85757738198703	0.00936937071071789	Lower in severe undernutrition	1.88237321331123	0.00474661017166026	Higher in active TB	FALSE	TRUE
Cdc20:Phospho-APC/C mediated degradation of Cyclin A	-1.69692684405576	0.014514769893636	Lower in severe undernutrition	1.76081993506448	0.00510442361739898	Higher in active TB	FALSE	TRUE
Energy dependent regulation of mTOR by LKB1-AMPK	-1.82589896237972	0.0164773664804943	Lower in severe undernutrition	1.9439783227189	0.00581581718526728	Higher in active TB	FALSE	TRUE
Downstream signaling events of B Cell Receptor (BCR)	-1.66537747691758	0.0206473399038774	Lower in severe undernutrition	1.69158088955245	0.00590664737042994	Higher in active TB	FALSE	TRUE
Gene and protein expression by JAK-STAT signaling after Interleukin-12 stimulation	-1.75993369851756	0.0304755527807829	Lower in severe undernutrition	1.87133270558511	0.00658368345276346	Higher in active TB	FALSE	TRUE
Asymmetric localization of PCP proteins	-1.77199756823819	0.0128316901781184	Lower in severe undernutrition	1.77341178946609	0.00726846410517072	Higher in active TB	FALSE	TRUE
G1/S DNA Damage Checkpoints	-1.6237092201086	0.0203087829384297	Lower in severe undernutrition	1.68261853993815	0.0080468064745601	Higher in active TB	FALSE	TRUE
TNFR2 non-canonical NF-kB pathway	-1.90738829719422	0.000471973255942334	Lower in severe undernutrition	1.61513851516081	0.00958134115239899	Higher in active TB	FALSE	TRUE
APC:Cdc20 mediated degradation of cell cycle proteins prior to satisfation of the cell cycle checkpoint	-1.66882590642773	0.0177408689624727	Lower in severe undernutrition	1.74455891297835	0.0110240330229218	Higher in active TB	FALSE	TRUE
Regulation of TNFR1 signaling	-1.82972494947164	0.00511831666290851	Lower in severe undernutrition	1.77135995816597	0.0114295600099918	Higher in active TB	FALSE	TRUE
Budding and maturation of HIV virion	-1.83496730493096	0.0150594100522984	Lower in severe undernutrition	1.86059876705458	0.0118675041534779	Higher in active TB	FALSE	TRUE
Regulation of RAS by GAPs	-1.63106511111725	0.0351016182344046	Lower in severe undernutrition	1.66909218115059	0.014931165453811	Higher in active TB	FALSE	TRUE
Initial triggering of complement	3.4305989778048	2.53972758749836e-29	Higher in severe undernutrition	-1.56582928685656	0.0166911704126064	Lower in active TB	FALSE	TRUE
RIPK1-mediated regulated necrosis	-1.72094610471784	0.0336382283711403	Lower in severe undernutrition	1.72370956091782	0.0208993202116326	Higher in active TB	FALSE	TRUE
Regulation of necroptotic cell death	-1.72094610471784	0.0336382283711403	Lower in severe undernutrition	1.72370956091782	0.0208993202116326	Higher in active TB	FALSE	TRUE
TNF signaling	-1.63577399605959	0.0339113108254097	Lower in severe undernutrition	1.59801335387864	0.0208993202116326	Higher in active TB	FALSE	TRUE
FCERI mediated Ca+2 mobilization	3.42653091782417	6.22754163678629e-30	Higher in severe undernutrition	-1.50682726328667	0.0219411087167628	Lower in active TB	FALSE	TRUE
Antigen activates B Cell Receptor (BCR) leading to generation of second messengers	3.31209352400272	3.42865325345239e-25	Higher in severe undernutrition	-1.54887941329411	0.0244151813205549	Lower in active TB	FALSE	TRUE
SARS-CoV-2-host interactions	-1.43804993290949	0.0485697075147253	Lower in severe undernutrition	1.39914433050315	0.0259574759501271	Higher in active TB	FALSE	TRUE
Formation of ATP by chemiosmotic coupling	-2.18914041964388	0.00022842312310212	Lower in severe undernutrition	1.73855157580998	0.0333267434438969	Higher in active TB	FALSE	TRUE
Degradation of beta-catenin by the destruction complex	-1.66667773372896	0.022723038729158	Lower in severe undernutrition	1.48152432001397	0.0399248430138033	Higher in active TB	FALSE	TRUE
Role of phospholipids in phagocytosis	3.33637876031561	5.80374165736205e-28	Higher in severe undernutrition	-1.47794449938908	0.0406125784519535	Lower in active TB	FALSE	TRUE
Ribosome Quality Control (RQC) complex extracts and degrades nascent peptide	-2.69717004036737	5.6689101151685e-13	Lower in severe undernutrition	1.41843454034088	0.0428091932142846	Higher in active TB	FALSE	TRUE
Scavenging of heme from plasma	3.41004231889519	2.25484888139532e-27	Higher in severe undernutrition	-1.49150693902342	0.0434434556167238	Lower in active TB	FALSE	TRUE
IKK complex recruitment mediated by RIP1	-1.79094995632566	0.0237058029369513	Lower in severe undernutrition	1.5841400363291	0.044133128168478	Higher in active TB	FALSE	TRUE
Neddylation	-1.47313530696517	0.0289872720016279	Lower in severe undernutrition	1.29381006601874	0.0582083525844745	Higher in active TB	FALSE	TRUE
PINK1-PRKN Mediated Mitophagy	-1.83862274167483	0.0131758778546095	Lower in severe undernutrition	1.56506213391248	0.0605460592192018	Higher in active TB	FALSE	TRUE
FCGR activation	3.44216825884312	1.99082042642499e-29	Higher in severe undernutrition	-1.41782562751077	0.0754108006505117	Lower in active TB	FALSE	TRUE
HIV Infection	-1.75108341282798	0.000283763103811185	Lower in severe undernutrition	1.26805804891201	0.0859941091152603	Higher in active TB	FALSE	TRUE
SARS-CoV-1-host interactions	-1.74874932720888	0.0045402316549446	Lower in severe undernutrition	1.3259670436741	0.115209029799777	Higher in active TB	FALSE	TRUE
Role of LAT2/NTAL/LAB on calcium mobilization	3.46858428192737	4.2296576439226e-30	Higher in severe undernutrition	-1.32225233061047	0.156353506046679	Lower in active TB	FALSE	TRUE
Host Interactions of HIV factors	-1.62812681249867	0.0151936243974709	Lower in severe undernutrition	1.27440737575154	0.161510074022634	Higher in active TB	FALSE	TRUE
FCGR3A-mediated IL10 synthesis	3.39078438203006	1.99082042642499e-29	Higher in severe undernutrition	-1.2627743257037	0.1716711199138	Lower in active TB	FALSE	TRUE
Differentiation of T cells	1.56454386661985	0.0347007664948772	Higher in severe undernutrition	-1.30131048655447	0.176148943412371	Lower in active TB	FALSE	TRUE
Chromatin organization	1.38001911627297	0.0373961146024481	Higher in severe undernutrition	-1.13762556774038	0.235939960720492	Lower in active TB	FALSE	TRUE
Polo-like kinase mediated events	2.07673073212493	0.00258689400383718	Higher in severe undernutrition	-1.33189121575274	0.253331074977416	Lower in active TB	FALSE	TRUE
Protein localization	-1.68655406302137	0.00409546531441365	Lower in severe undernutrition	1.17097773367552	0.258642500381688	Higher in active TB	FALSE	TRUE
Mitotic Prometaphase	1.39741199192961	0.0467235200603895	Higher in severe undernutrition	-1.1431853814624	0.283106367316894	Lower in active TB	FALSE	TRUE
Ribosome-associated quality control	-2.88054833583219	4.59245631160095e-18	Lower in severe undernutrition	1.13759927804489	0.311042076248506	Higher in active TB	FALSE	TRUE
Complex I biogenesis	-1.92609653598992	0.00107987279514694	Lower in severe undernutrition	1.15517301001334	0.324460034723804	Higher in active TB	FALSE	TRUE
Cellular response to starvation	-2.5403391084196	2.24017823019997e-12	Lower in severe undernutrition	1.12089981683596	0.327168844554784	Higher in active TB	FALSE	TRUE
G1/S-Specific Transcription	1.81539272952941	0.0182267842680205	Higher in severe undernutrition	-1.14038893887751	0.371953578336557	Lower in active TB	FALSE	TRUE
Attachment and Entry_9694614	1.8075276371223	0.0196804621632375	Higher in severe undernutrition	-1.18148035068375	0.378424795384409	Lower in active TB	FALSE	TRUE
Downstream TCR signaling	-1.55707454000038	0.0272636647131863	Lower in severe undernutrition	1.10000090957709	0.426249361447269	Higher in active TB	FALSE	TRUE
FCERI mediated MAPK activation	3.34636305378451	1.80347866993451e-28	Higher in severe undernutrition	-1.08359032754038	0.428546570198736	Lower in active TB	FALSE	TRUE
Regulation of RUNX1 Expression and Activity	2.02366396377391	0.00293736411051375	Higher in severe undernutrition	-1.07536089825733	0.4762495745511	Lower in active TB	FALSE	TRUE
Visual phototransduction	1.80368276034664	0.00571598558314277	Higher in severe undernutrition	-1.05158077038185	0.498670475500527	Lower in active TB	FALSE	TRUE
Regulation of Complement cascade	3.33322567393657	4.50193023114863e-27	Higher in severe undernutrition	-1.02466326342323	0.546509345764808	Lower in active TB	FALSE	TRUE
Aerobic respiration and respiratory electron transport	-1.97253473243967	5.46346862878437e-07	Lower in severe undernutrition	1.00143215586516	0.56408941974565	Higher in active TB	FALSE	TRUE
Pausing and recovery of Tat-mediated HIV elongation	-1.94828904581934	0.00511831666290851	Lower in severe undernutrition	0.999869881911095	0.584989263296994	Higher in active TB	FALSE	TRUE
Tat-mediated HIV elongation arrest and recovery	-1.94828904581934	0.00511831666290851	Lower in severe undernutrition	0.999869881911095	0.584989263296994	Higher in active TB	FALSE	TRUE
Formation of RNA Pol II elongation complex	-1.78593738570748	0.00695981659409444	Lower in severe undernutrition	0.983461918984308	0.588236929922136	Higher in active TB	FALSE	TRUE
RNA Polymerase II Transcription Elongation	-1.78593738570748	0.00695981659409444	Lower in severe undernutrition	0.983461918984308	0.588236929922136	Higher in active TB	FALSE	TRUE
Complement cascade	3.26782391546149	1.56551807170486e-25	Higher in severe undernutrition	-0.984950943090383	0.600170455227494	Lower in active TB	FALSE	TRUE
Cristae formation	-2.08129845519391	0.00107987279514694	Lower in severe undernutrition	0.984684227723225	0.601237539383296	Higher in active TB	FALSE	TRUE
HIV elongation arrest and recovery	-1.78692661070394	0.0178048227602718	Lower in severe undernutrition	0.955676652808914	0.647286894727522	Higher in active TB	FALSE	TRUE
Pausing and recovery of HIV elongation	-1.78692661070394	0.0178048227602718	Lower in severe undernutrition	0.955676652808914	0.647286894727522	Higher in active TB	FALSE	TRUE
TGFBR3 expression	1.7676681516937	0.0242313419725614	Higher in severe undernutrition	-0.926724078848532	0.656366986214895	Lower in active TB	FALSE	TRUE
Expression of BMAL (ARNTL), CLOCK, and NPAS2	1.88087384343812	0.0102276756596011	Higher in severe undernutrition	-0.940082890318015	0.667646968722238	Lower in active TB	FALSE	TRUE
Abortive elongation of HIV-1 transcript in the absence of Tat	-1.78553827805922	0.0237058029369513	Lower in severe undernutrition	0.86878245835655	0.747910390767534	Higher in active TB	FALSE	TRUE
RUNX1 interacts with co-factors whose precise effect on RUNX1 targets is not known	1.78105320836186	0.0204768996575327	Higher in severe undernutrition	-0.880730235811227	0.763240832997675	Lower in active TB	FALSE	TRUE
Respiratory electron transport	-1.97897694998085	1.60017202517674e-05	Lower in severe undernutrition	0.907630074487406	0.775915684023792	Higher in active TB	FALSE	TRUE
Signaling by ROBO receptors	-2.3125778622027	8.27802701804923e-10	Lower in severe undernutrition	0.924023156412294	0.775915684023792	Higher in active TB	FALSE	TRUE
Chromatin modifying enzymes	1.43150702769242	0.0244239241849316	Higher in severe undernutrition	-0.908478039204883	0.822678552846093	Lower in active TB	FALSE	TRUE
mRNA Splicing	-1.68752908422776	0.00194155267191965	Lower in severe undernutrition	0.890983679721554	0.844874338397325	Higher in active TB	FALSE	TRUE
Complex IV assembly	-1.86463300698496	0.00833736017860049	Lower in severe undernutrition	0.810585116261129	0.866345579450418	Higher in active TB	FALSE	TRUE
Metabolism of amino acids and derivatives	-1.87818066814936	1.92046020418676e-06	Lower in severe undernutrition	0.9093112237404	0.866345579450418	Higher in active TB	FALSE	TRUE
mRNA Splicing - Major Pathway	-1.70160406687825	0.00138662095215927	Lower in severe undernutrition	0.871593019152106	0.888043963486908	Higher in active TB	FALSE	TRUE
Signaling by the B Cell Receptor (BCR)	2.60279796660999	7.78815926221374e-15	Higher in severe undernutrition	-0.84073280447227	0.903119612817135	Lower in active TB	FALSE	TRUE
Anti-inflammatory response favouring Leishmania parasite infection	3.10364762864151	4.6701267775359e-24	Higher in severe undernutrition	-0.833192829776802	0.914507148690734	Lower in active TB	FALSE	TRUE
Leishmania parasite growth and survival	3.10364762864151	4.6701267775359e-24	Higher in severe undernutrition	-0.833192829776802	0.914507148690734	Lower in active TB	FALSE	TRUE
Formation of TC-NER Pre-Incision Complex	-1.99327710244122	0.000934895594599931	Lower in severe undernutrition	0.773792723531035	0.923474576271186	Higher in active TB	FALSE	TRUE
Signaling by FGFR2 IIIa TM	-1.85350125009096	0.0115816638173604	Lower in severe undernutrition	0.69937145242687	0.940872748622839	Higher in active TB	FALSE	TRUE
Formation of HIV-1 elongation complex containing HIV-1 Tat	-1.9297716703509	0.00511831666290851	Lower in severe undernutrition	0.719493248381467	0.965284283288945	Higher in active TB	FALSE	TRUE
HIV Transcription Elongation	-1.9297716703509	0.00511831666290851	Lower in severe undernutrition	0.719493248381467	0.965284283288945	Higher in active TB	FALSE	TRUE
Regulation of expression of SLITs and ROBOs	-2.5888738081759	3.42086579668588e-13	Lower in severe undernutrition	0.807572696961294	0.965284283288945	Higher in active TB	FALSE	TRUE
Tat-mediated elongation of the HIV-1 transcript	-1.9297716703509	0.00511831666290851	Lower in severe undernutrition	0.719493248381467	0.965284283288945	Higher in active TB	FALSE	TRUE
Formation of the Early Elongation Complex	-1.8386566964045	0.0140722969030724	Lower in severe undernutrition	0.673382168781325	0.965962325962326	Higher in active TB	FALSE	TRUE
Formation of the HIV-1 Early Elongation Complex	-1.8386566964045	0.0140722969030724	Lower in severe undernutrition	0.673382168781325	0.965962325962326	Higher in active TB	FALSE	TRUE
Formation of HIV elongation complex in the absence of HIV Tat	-1.7839918440309	0.0146822399124052	Lower in severe undernutrition	0.69759951408388	0.966443485592422	Higher in active TB	FALSE	TRUE
Mitochondrial ribosome-associated quality control	-1.86592219358701	0.000269807926607279	Lower in severe undernutrition	0.579197266495724	1	Higher in active TB	FALSE	TRUE
Mitochondrial translation	-1.73101990054535	0.00264674404091364	Lower in severe undernutrition	0.428674496825641	1	Higher in active TB	FALSE	TRUE
Processing of Capped Intron-Containing Pre-mRNA	-1.57493967806816	0.00310750004636158	Lower in severe undernutrition	0.740903126190987	1	Higher in active TB	FALSE	TRUE
Translation	-2.21425212022467	7.17892863439374e-14	Lower in severe undernutrition	0.60744476159643	1	Higher in active TB	FALSE	TRUE
mRNA 3'-end processing	-1.55323485819116	0.0166943859827595	Lower in severe undernutrition	0.6671440388004	1	Higher in active TB	FALSE	TRUE
mRNA Splicing - Minor Pathway	-1.91708477154465	0.00260236418460256	Lower in severe undernutrition	0.623657237020061	1	Higher in active TB	FALSE	TRUE
