## Supplementary Data S1 for "Distinct transcriptional remodeling of immune and metabolic pathways in severe undernutrition during latent tuberculosis infection does not consistently predict tuberculosis progression across independent cohorts": exact_module_portability_gate_R.tsv

theme	representative_pathway	exact_direction	orientation_multiplier	GSE79362_represented_genes	GC6_represented_genes	retention_vs_GSE79362_percent	portability_gate
Complement / Fc-receptor effector activity	Classical antibody-mediated complement activation	Higher in severe undernutrition	1	73	5	6.84931506849315	Excluded
Neutrophil / innate granule programmes	Neutrophil degranulation	Lower in severe undernutrition	-1	427	442	103.512880562061	Retained
Metabolism / mitochondrial energetics	Role of phospholipids in phagocytosis	Higher in severe undernutrition	1	92	23	25	Excluded
Antigen presentation / adaptive immunity	CD22 mediated BCR regulation	Higher in severe undernutrition	1	59	5	8.47457627118644	Excluded
Haemostasis / platelet / vascular	Cell surface interactions at the vascular wall	Higher in severe undernutrition	1	159	114	71.6981132075472	Retained
Stress / cell death / repair	Autophagy	Lower in severe undernutrition	-1	130	142	109.230769230769	Retained
Interferon / cytokine signalling	TNFR2 non-canonical NF-kB pathway	Lower in severe undernutrition	-1	74	82	110.810810810811	Retained
