## Supplementary Data S1 for "Distinct transcriptional remodeling of immune and metabolic pathways in severe undernutrition during latent tuberculosis infection does not consistently predict tuberculosis progression across independent cohorts": month0_baseline_12month_progression_R.tsv

analysis	score	case_n	control_n	case_median	control_median	median_difference_case_minus_control	mann_whitney_p	AUC_undernutrition_orientation	adjusted_OR_per_SD	adjusted_p	pathway_BH_FDR
Month 0 baseline: progression within 12 months	Portable four-module undernutrition-oriented composite	38	208	-0.0368641856904167	0.0313963850601739	-0.0682605707505906	0.0324887492738004	0.390814777327935	0.710164628735023	0.0588357772471644
Month 0 baseline: progression within 12 months	Neutrophil / innate granule programmes	38	208	-0.101189781040519	0.0302528629433668	-0.131442643983886	0.0399707691966138	0.395116396761134	0.638313435296614	0.017758620125011	0.0799415383932276
Month 0 baseline: progression within 12 months	Haemostasis / platelet / vascular	38	208	0.0251882562035308	-0.00931146966193727	0.034499725865468	0.179431078569972	0.568572874493927	1.28930131600532	0.152635511829391	0.179431078569972
Month 0 baseline: progression within 12 months	Stress / cell death / repair	38	208	-0.0155863174115276	0.047154253290422	-0.0627405707019496	0.102557369868362	0.416624493927126	0.793471688929391	0.191452186464412	0.136743159824483
Month 0 baseline: progression within 12 months	Interferon / cytokine signalling	38	208	-0.00885881253622948	0.0996102516153001	-0.10846906415153	0.0292210012497304	0.388663967611336	0.803770989164753	0.217045131679737	0.0799415383932276
