## Supplementary Data S1 for "Distinct transcriptional remodeling of immune and metabolic pathways in severe undernutrition during latent tuberculosis infection does not consistently predict tuberculosis progression across independent cohorts": month0_baseline_any_progression_R.tsv

analysis	score	case_n	control_n	case_median	control_median	median_difference_case_minus_control	mann_whitney_p	AUC_undernutrition_orientation	adjusted_OR_per_SD	adjusted_p	pathway_BH_FDR
Month 0 baseline: any future TB progression	Portable four-module undernutrition-oriented composite	64	208	-0.0210452298715223	0.0313963850601739	-0.0524416149316962	0.0219922878265919	0.4052734375	0.711400159348009	0.0217806043296036
Month 0 baseline: any future TB progression	Neutrophil / innate granule programmes	64	208	-0.110397024008371	0.0302528629433668	-0.140649886951738	0.0104841763653794	0.394155649038462	0.636256799016034	0.00372701242945016	0.0419367054615175
Month 0 baseline: any future TB progression	Haemostasis / platelet / vascular	64	208	0.0609275936413825	-0.00931146966193727	0.0702390633033197	0.0426607559360466	0.583834134615385	1.40315298422409	0.0233225427579565	0.0426607559360466
Month 0 baseline: any future TB progression	Stress / cell death / repair	64	208	-0.0101520218667853	0.047154253290422	-0.0573062751572072	0.0390785381973434	0.414663461538462	0.747751511307579	0.0474724934636209	0.0426607559360466
Month 0 baseline: any future TB progression	Interferon / cytokine signalling	64	208	0.0103495515342493	0.0996102516153001	-0.0892607000810508	0.0410157821530226	0.415489783653846	0.800383413984184	0.126822057950443	0.0426607559360466
