## Supplementary Data S1 for "Distinct transcriptional remodeling of immune and metabolic pathways in severe undernutrition during latent tuberculosis infection does not consistently predict tuberculosis progression across independent cohorts": month6_landmark_12month_progression_R.tsv

analysis	score	case_n	control_n	case_median	control_median	median_difference_case_minus_control	mann_whitney_p	AUC_undernutrition_orientation	adjusted_OR_per_SD	adjusted_p	pathway_BH_FDR
Month 6 landmark: TB within next 12 months	Portable four-module undernutrition-oriented composite	14	64	0.0113656964832255	-0.0279506188461633	0.0393163153293887	0.536267403063462	0.446428571428571	0.711025059845271	0.285137251490546
Month 6 landmark: TB within next 12 months	Neutrophil / innate granule programmes	14	64	0.0095123375144845	0.0545447525225544	-0.04503241500807	0.288617404909451	0.408482142857143	0.562856668420761	0.0748269776239781	0.469168493792994
Month 6 landmark: TB within next 12 months	Haemostasis / platelet / vascular	14	64	0.0511145727844242	-0.0742519513225926	0.125366524107017	0.0311720102502662	0.685267857142857	2.79938315372803	0.00676727761422274	0.124688041001065
Month 6 landmark: TB within next 12 months	Stress / cell death / repair	14	64	-0.0406865996021795	-0.000924589803829916	-0.0397620097983496	0.351876370344746	0.419642857142857	0.670149904211035	0.216523849688961	0.469168493792994
Month 6 landmark: TB within next 12 months	Interferon / cytokine signalling	14	64	-0.0828299875630462	-0.10293421832499	0.0201042307619438	0.653285581982413	0.4609375	0.649511747332929	0.173994411723493	0.653285581982413
