## Supplementary Data S1 for "Distinct transcriptional remodeling of immune and metabolic pathways in severe undernutrition during latent tuberculosis infection does not consistently predict tuberculosis progression across independent cohorts": paired_prediagnostic_scores_R.tsv

PatientID	Portable four-module undernutrition-oriented composite__early	Portable four-module undernutrition-oriented composite__near	Portable four-module undernutrition-oriented composite__delta	Neutrophil / innate granule programmes__early	Neutrophil / innate granule programmes__near	Neutrophil / innate granule programmes__delta	Haemostasis / platelet / vascular__early	Haemostasis / platelet / vascular__near	Haemostasis / platelet / vascular__delta	Stress / cell death / repair__early	Stress / cell death / repair__near	Stress / cell death / repair__delta	Interferon / cytokine signalling__early	Interferon / cytokine signalling__near	Interferon / cytokine signalling__delta
08/G433	-0.351981197186429	-0.156558995516121	0.195422201670309	-0.536248332630076	-0.463129335429749	0.0731189972003275	0.260050840054337	0.610318953397	0.350268113342663	-0.443372481765203	-0.506059135030148	-0.0626866532649456	-0.688354814404776	-0.267366465001587	0.42098834940319
10/G369	-0.127275158179424	0.00855130278223515	0.135826460961659	-0.132491937616044	-0.029547131631532	0.102944805984512	0.102927377998353	0.228355595523922	0.125428217525569	-0.390228903927904	-0.172758537216546	0.217470366711357	-0.0893071691721018	0.00815528445309695	0.0974624536251987
08/G260	0.273141142049467	0.0415089454791812	-0.231632196570286	0.505203999617615	-0.0382930210238168	-0.543497020641432	-0.166499502635464	0.171187043753527	0.337686546388991	0.329175246304174	0.114229392703495	-0.21494585360068	0.424684824911542	-0.0810876335164797	-0.505772458428022
5662	0.22248418177237	-0.0711550284158534	-0.293639210188223	0.358853273545199	-0.51578528475179	-0.874638558296988	-0.0779334723628749	0.351184859938518	0.429118332301393	0.233098478053464	-0.321954884747709	-0.555053362801173	0.375918447853692	0.201935195897567	-0.173983251956124
08/G367	-0.0402884614741721	-0.202171692310743	-0.161883230836571	-0.0698876244649942	-0.287271563050292	-0.217383938585298	0.0298204299401499	0.103860761459407	0.0740403315192573	-0.0623697271206731	-0.25330874413863	-0.190939017017957	-0.0587169242511711	-0.371967223513458	-0.313250299262287
10/G215	-0.00835989496950859	-0.0519567860439005	-0.043596891074392	0.081383207205151	0.0167966565722366	-0.0645865506329144	-0.0924137517865515	-0.0902882924594197	0.00212545932713187	0.00538838044619819	0.0712393067976762	0.065850926351478	-0.027797415742832	-0.205574815086095	-0.177777399343263
08/G762	-0.0603702398882247	-0.131576508962867	-0.0712062690746424	-0.115220451456483	-0.135176138418721	-0.019955686962238	0.0776521095277103	-0.0326891738750104	-0.110341283402721	-0.141816470874677	-0.205364307072102	-0.0635478361974253	-0.0620961467494494	-0.153076416485635	-0.0909802697361858
08/G249	0.0625825171009373	0.175280846033843	0.112698328932905	0.277589888927005	0.312555942456123	0.0349660535291178	-0.253348921133105	-0.0721091059085132	0.181239815224592	0.10697492005941	0.222203785017411	0.115228864958001	0.119114180550439	0.23847276257035	0.119358582019911
10/G279	0.0670514573110359	0.0996703353032923	0.0326188779922565	0.216300871637908	0.450631204973453	0.234330333335546	-0.0619566842171871	-0.317630720249408	-0.255674036032221	0.12486757956222	0.296165572389396	0.171297992827175	-0.0110059377387976	-0.0304847159002715	-0.0194787781614739
299	-0.00282463463641327	-0.345190183544201	-0.342365548907788	-0.245708235710959	-0.691932951451487	-0.446224715740528	0.13111225336669	0.0653234678957502	-0.0657887854709396	-0.122472841412384	-0.376863455551293	-0.254390614138909	0.225770285211	-0.377287795069774	-0.603058080280774
10/G139	-0.153274431736974	-0.44120394479886	-0.287929513061886	-0.392082569044498	-0.986807787575788	-0.59472521853129	0.0875843009072598	0.477429969755279	0.389845668848019	-0.266887520590518	-0.620653537368353	-0.353766016777835	-0.0417119382201401	-0.634784424006579	-0.593072485786439
09/G367	0.168284708442066	-0.404460924742572	-0.572745633184638	0.360324196048576	-0.509710748634711	-0.870034944683287	-0.180201096660856	0.351807612682906	0.532008709343763	0.517751343275906	-0.308679295692336	-0.826430638968241	-0.0247356088953591	-1.15126126732615	-1.12652565843079
204	0.075008573058706	-0.101272151022661	-0.176280724081367	0.0721603409722348	-0.051321213169196	-0.123481554141431	0.0822887874457636	0.0274775595319468	-0.0548112279138167	0.0972000208902254	-0.0252541220543369	-0.122454142944562	0.0483851429266003	-0.355990828399057	-0.404375971325657
08/G245	0.0711183582801718	0.208315299181639	0.137196940901467	0.246164472674895	0.371729811872906	0.125565339198011	-0.119605557910758	-0.14162447053056	-0.0220189126198016	0.0456517122357682	0.318401211615974	0.272749499380206	0.112262806120783	0.284754643768235	0.172491837647453
2864	-0.362465339917125	-0.0213300056182548	0.34113533429887	-1.07180968333487	-0.183750250248328	0.888059433086547	0.706030139950674	0.0327878733130573	-0.673242266637616	-0.536565261526184	-0.0600861826634309	0.476479078862754	-0.547516554758113	0.125728537125682	0.673245091883795
KHHC151	0.0399960916596585	-0.0841716189336534	-0.124167710593312	0.118271915363128	0.00222801845673238	-0.116043896906396	-0.108745440576045	-0.102646713175183	0.00609872740086186	0.109034184703647	-0.118003604386814	-0.227037789090461	0.0414237071479038	-0.118264176629349	-0.159687883777252
DZHHC78	-0.0302835600803954	-0.693256069333922	-0.662972509253527	-0.11937415065944	-1.3450466004095	-1.22567244975006	-0.0851394875417949	0.669978987911516	0.755118475453311	0.0333832815122929	-0.96172657153705	-0.995109853049343	0.0499961163673606	-1.13623009330066	-1.18622620966802
ARHHC63	0.222132724788497	0.0527101989607503	-0.169422525827747	0.569424951224149	0.0858305380735121	-0.483594413150637	-0.100264257993169	0.150186892378869	0.250451150372038	0.307479577630709	-0.0493523276091168	-0.356831905239826	0.111890628292301	0.0241756929997368	-0.0877149352925639
KHHC68	-0.168604824987189	0.0141800901842158	0.182784915171405	-0.304948905760682	0.239373842880101	0.544322748640783	0.113011318511664	-0.126167431154902	-0.239178749666567	-0.310189392719604	0.0280862906212777	0.338275683340882	-0.172292319980134	-0.0845723416096127	0.0877199783705215
KHHC26	-0.239328781203837	0.0638626507115479	0.303191431915385	-0.734236324554458	0.241443194463542	0.975679519018	0.0181631865680619	-0.351867974557271	-0.370031161125333	-0.260461512526799	0.241164069388874	0.501625581915673	0.0192195256978464	0.124711313551046	0.105491787853199
