## Supplementary Data S1 for "Distinct transcriptional remodeling of immune and metabolic pathways in severe undernutrition during latent tuberculosis infection does not consistently predict tuberculosis progression across independent cohorts": paired_prediagnostic_trajectory_R.tsv

score	paired_progressors	median_delta_near_minus_early	wilcoxon_p	pathway_BH_FDR
Portable four-module undernutrition-oriented composite	20	-0.0976869898339771	0.254850657012459
Neutrophil / innate granule programmes	20	-0.0903152237696552	0.360375187544933	0.360375187544933
Haemostasis / platelet / vascular	20	0.0400695294600596	0.27076012686279	0.360375187544933
Stress / cell death / repair	20	-0.0930009895709938	0.360375187544933	0.360375187544933
Interferon / cytokine signalling	20	-0.125334076756719	0.112594551560966	0.360375187544933
