## Supplementary Data S1 for "Distinct transcriptional remodeling of immune and metabolic pathways in severe undernutrition during latent tuberculosis infection does not consistently predict tuberculosis progression across independent cohorts": baseline_12month_progression_tests_R.tsv

analysis	score	case_n	control_n	case_median	control_median	median_difference_case_minus_control	mann_whitney_p	auc_undernutrition_orientation	adjusted_OR_per_SD	adjusted_p	pathway_BH_FDR
Baseline: TB progression within 12 months	Frozen undernutrition programme composite			-0.031278078409152	-0.00858613463528196	-0.0226919437738701	0.864499464919831
Baseline: TB progression within 12 months	Complement / Fc-receptor effector activity			-0.179794060840522	-0.177470742968243	-0.00232331787227913	0.470828755868002				0.555850799216626
Baseline: TB progression within 12 months	Neutrophil / innate granule programmes			-0.0669324802562062	0.0557275611124747	-0.122660041368681	0.477628715098007				0.555850799216626
Baseline: TB progression within 12 months	Metabolism / mitochondrial energetics			-0.132755888156056	-0.117699641444717	-0.0150562467113386	0.319069331591926				0.555850799216626
Baseline: TB progression within 12 months	Antigen presentation / adaptive immunity			-0.23575572502268	-0.164744420181077	-0.0710113048416036	0.124576534407612				0.555850799216626
Baseline: TB progression within 12 months	Haemostasis / platelet / vascular			-0.0301042922021472	-0.0634963816594683	0.0333920894573211	0.555850799216626				0.555850799216626
Baseline: TB progression within 12 months	Stress / cell death / repair			0.150005992416447	0.0343190333496568	0.11568695906679	0.357936197220786				0.555850799216626
Baseline: TB progression within 12 months	Interferon / cytokine signalling			0.142859728983011	0.150237995239912	-0.00737826625690091	0.484482045467307				0.555850799216626
