## Supplementary Data S1 for "Distinct transcriptional remodeling of immune and metabolic pathways in severe undernutrition during latent tuberculosis infection does not consistently predict tuberculosis progression across independent cohorts": baseline_any_future_progression_tests_R.tsv

analysis	score	case_n	control_n	case_median	control_median	median_difference_case_minus_control	mann_whitney_p	auc_undernutrition_orientation	adjusted_OR_per_SD	adjusted_p	pathway_BH_FDR
Baseline: future progression at any follow-up	Frozen undernutrition programme composite	28	100	-0.029107474551173	-0.00858613463528196	-0.020521339915891	0.505583098376932	0.458571428571429	1.08990586425213	0.692247873148033
Baseline: future progression at any follow-up	Complement / Fc-receptor effector activity	28	100	-0.165004208620307	-0.177470742968243	0.0124665343479354	0.382536917994986	0.445714285714286	1.20558674328889	0.381219624171685	0.928811296675871
Baseline: future progression at any follow-up	Neutrophil / innate granule programmes	28	100	-0.0403782499590166	0.0557275611124747	-0.0961058110714913	0.705775521538937	0.476428571428571	0.572430790328589	0.109047548514538	0.928811296675871
Baseline: future progression at any follow-up	Metabolism / mitochondrial energetics	28	100	-0.162894393835377	-0.117699641444717	-0.0451947523906595	0.388850603066528	0.446428571428571	1.22197765748204	0.375027801031844	0.928811296675871
Baseline: future progression at any follow-up	Antigen presentation / adaptive immunity	28	100	-0.163701274004049	-0.164744420181077	0.00104314617702755	0.469452613073365	0.455	1.21267221048407	0.368930024102036	0.928811296675871
Baseline: future progression at any follow-up	Haemostasis / platelet / vascular	28	100	-0.0874807800686021	-0.0634963816594683	-0.0239843984091338	0.928811296675871	0.494285714285714	1.3807164065051	0.216491167716555	0.928811296675871
Baseline: future progression at any follow-up	Stress / cell death / repair	28	100	0.148002166254513	0.0343190333496568	0.113683132904857	0.705775521538937	0.523571428571429	0.842022470739988	0.60968521657657	0.928811296675871
Baseline: future progression at any follow-up	Interferon / cytokine signalling	28	100	0.0953473670802324	0.150237995239912	-0.0548906281596798	0.90594085501342	0.5075	0.706668346157543	0.309475867126358	0.928811296675871
