## Supplementary Data S1 for "Distinct transcriptional remodeling of immune and metabolic pathways in severe undernutrition during latent tuberculosis infection does not consistently predict tuberculosis progression across independent cohorts": exact_module_coverage_GSE79362.tsv

theme	pathway	exact_direction	reactome_genes	represented_genes	coverage_percent
Complement / Fc-receptor effector activity	Classical antibody-mediated complement activation	Higher in severe undernutrition	88	73	82.9545454545455
Neutrophil / innate granule programmes	Neutrophil degranulation	Lower in severe undernutrition	478	427	89.3305439330544
Metabolism / mitochondrial energetics	Role of phospholipids in phagocytosis	Higher in severe undernutrition	107	92	85.981308411215
Antigen presentation / adaptive immunity	CD22 mediated BCR regulation	Higher in severe undernutrition	70	59	84.2857142857143
Haemostasis / platelet / vascular	Cell surface interactions at the vascular wall	Higher in severe undernutrition	233	159	68.2403433476395
Stress / cell death / repair	Autophagy	Lower in severe undernutrition	160	130	81.25
Interferon / cytokine signalling	TNFR2 non-canonical NF-kB pathway	Lower in severe undernutrition	88	74	84.0909090909091
