## Supplementary Data S1 for "Distinct transcriptional remodeling of immune and metabolic pathways in severe undernutrition during latent tuberculosis infection does not consistently predict tuberculosis progression across independent cohorts": progressor_paired_scores_R.tsv

PatientID	far_days_to_TB	near_days_to_TB	Frozen undernutrition programme composite__far	Frozen undernutrition programme composite__near	Frozen undernutrition programme composite__delta	Complement / Fc-receptor effector activity__far	Complement / Fc-receptor effector activity__near	Complement / Fc-receptor effector activity__delta	Neutrophil / innate granule programmes__far	Neutrophil / innate granule programmes__near	Neutrophil / innate granule programmes__delta	Metabolism / mitochondrial energetics__far	Metabolism / mitochondrial energetics__near	Metabolism / mitochondrial energetics__delta	Antigen presentation / adaptive immunity__far	Antigen presentation / adaptive immunity__near	Antigen presentation / adaptive immunity__delta	Haemostasis / platelet / vascular__far	Haemostasis / platelet / vascular__near	Haemostasis / platelet / vascular__delta	Stress / cell death / repair__far	Stress / cell death / repair__near	Stress / cell death / repair__delta	Interferon / cytokine signalling__far	Interferon / cytokine signalling__near	Interferon / cytokine signalling__delta
04_0152	583	43	-0.0263455734545245	0.0360384039878191	0.0623839774423436	-0.363479154482832	-0.35020234662272	0.0132768078601119	0.282818293185834	0.372242663251912	0.0894243700660778	-0.39483185774941	-0.589035824338461	-0.194203966589051	-0.39399884784923	-0.480472026683681	-0.0864731788344509	-0.334413597818541	-0.512148411694663	-0.177734813876122	0.421234106244722	0.878964340743552	0.45773023449883	0.598252044287787	0.932920433258796	0.334668388971009
04_0695	437	77	-0.0468145222431982	0.112845434598169	0.159659956841367	-0.372019788594983	-0.309040913553462	0.0629788750415211	-0.0876061989459911	0.602746422897356	0.690352621843347	-0.344239336832189	-0.390809444730446	-0.0465701078982569	-0.347917422046145	-0.322973107804276	0.0249443142418693	-0.313476961879785	-0.426284386494007	-0.112807424614222	0.440143918287944	0.830528837988078	0.390384919700134	0.697414134308762	0.80575063388394	0.108336499575178
04_0718	434	74	-0.00983641796986491	0.178281584642979	0.188118002612844	-0.408954051006626	-0.461999385277102	-0.053045334270476	0.253886342241045	1.01611334470275	0.762227002461703	-0.416670284026562	-0.654472544061609	-0.237802260035047	-0.41414353991879	-0.545868976776743	-0.131725436857952	-0.269816874324981	-0.776645774285445	-0.506828899960463	0.462467487380583	1.36146597964933	0.898998492268744	0.724375993866278	1.30937844854967	0.585002454683397
04_0910	430	250	0.00809676033647966	0.324844442530184	0.316747682193704	-0.156912220958545	-0.168470633647695	-0.0115584126891505	0.216675029780909	1.26507085555601	1.0483958257751	-0.0806898767503575	-0.396071199591308	-0.31538132284095	-0.129144214032885	-0.265598377829928	-0.136454163797043	-0.171017658624046	-0.685940846348926	-0.51492318772488	0.170064475538403	1.3131402763384	1.1430758008	0.207701787401879	1.21178102323474	1.00407923583286
04_1056	211	31	0.168179874247079	0.16658587688016	-0.00159399736691837	-0.333862532899978	-0.283400762033828	0.0504617708661498	1.09222881957615	0.690678073582985	-0.401550745993168	-0.660981494133706	-0.517417880398562	0.143563613735144	-0.382308586869665	-0.420601730121404	-0.0382931432517393	-0.799924125476503	-0.500630877020597	0.299293248455906	1.22997115635324	1.0869015508411	-0.143069605512142	1.03213588318001	1.11057276331143	0.0784368801314204
06_0127	184	4	-0.0821123755715311	0.2377955676746	0.319907943246131	-0.027884567101729	1.18791506788824	1.21579963498997	-0.0857906087658381	-1.92672397094891	-1.84093336218307	-0.132755888156056	0.896189653023727	1.02894554117978	-0.23575572502268	0.404298473924862	0.640054198947542	0.0942759044673278	1.96403640451447	1.86976050004714	-0.0210561416413685	-0.305802780348158	-0.284746638706789	-0.165819602780374	-0.555343874332024	-0.389524271551651
07_0060	557	17	-0.0463234789761185	0.225433550167212	0.27175702914333	-0.279276387734967	0.543716754754799	0.822993142489766	0.107916366024377	-0.204400370204715	-0.312316736229092	-0.192534777868385	0.331631832709372	0.524166610577757	-0.252830539802066	0.339189190788489	0.592019730590554	-0.165151128285321	0.435495167208107	0.600646295493428	0.246723541981055	0.0922341839046475	-0.154489358076407	0.210888572852477	0.0401680920097845	-0.170720480842692
07_0135	456	96	0.29410936034803	0.101361938758354	-0.192747421589676	0.406746625131594	-0.0168543878791302	-0.423601013010724	0.256340296163667	0.163846387756965	-0.0924939084067016	0.441834480423731	-0.00295662613321029	-0.444791106556941	0.360006120763166	0.0361965393087025	-0.323809581454463	0.161700889789729	-0.169153329214609	-0.330854219004338	0.253735708369479	0.283374549521618	0.0296388411521395	0.178401401794848	0.415080437948145	0.236679036153297
07_0257	258	78	0.123768936974446	-0.0629654159873091	-0.186734352961755	-0.247948120655163	-0.00461965125158303	0.24332846940358	0.696161619886227	-0.248610812058978	-0.944772431945205	-0.281572054886227	-0.10734364350689	0.174228411379337	-0.360691760398582	-0.210009760416775	0.150681999981807	-0.364643469190884	-0.0592485822726001	0.305394886918284	0.738490742155446	0.149270169297499	-0.589220572857947	0.686585601910304	0.0398043682981637	-0.64678123361214
07_0259	554	14	-0.20967400133984	0.0833045562996321	0.292978557639472	-0.33863037438216	0.0676925276079915	0.406322901990151	-0.130898535010634	0.567589109200646	0.69848764421128	-0.195844129387146	-0.607623338481783	-0.411779209094637	-0.331698993322507	-0.553871360156771	-0.222172366834264	0.00376484582010161	-0.563414255162065	-0.567179100982167	-0.2117537287567	0.939766851956627	1.15152058071333	-0.262657094339833	0.732992359132779	0.995649453472613
07_0386	894	354	-0.0258292605406763	0.00339130802897217	0.0292205685696485	0.0389875545150796	-0.360941574745361	-0.399929129260441	-0.459653264961638	0.392438769137696	0.852092034099334	0.137655982203154	-0.36460016557512	-0.502256147778273	0.0455969196483303	-0.411246129284233	-0.456843048932563	0.22904068165931	-0.358810003867912	-0.587850685527223	-0.108369611954729	0.537078224130566	0.645447836085295	-0.064063084894241	0.589820036407169	0.65388312130141
07_0390	274	94	-0.217756284056003	-0.00586221431275617	0.211894069743247	-0.276439913792998	-0.18435544420158	0.0920844695914186	-0.265084554697246	0.438487426272041	0.703571980969286	-0.205542202163172	-0.359081023909671	-0.153538821746498	-0.260602642856817	-0.27073420181202	-0.0101315589552036	0.0383750817314677	-0.336702990571868	-0.375078072303335	-0.217572473131225	0.444838116273944	0.662410589405169	-0.337427283482033	0.22651261775986	0.563939901241893
07_0414	209	29	-0.0242848254678762	-0.00401310746782622	0.02027171800005	-0.269203922859364	-0.264605206600763	0.00459871625860148	-0.21570189925096	0.0784349290109282	0.294136828261888	-0.341518908398013	-0.249197539073041	0.0923213693249717	-0.368027312233495	-0.259914968949043	0.108112343284452	-0.181933206207923	-0.177769459225789	0.00416374698213409	0.580471706382547	0.36209135065623	-0.218380355726317	0.625919764292075	0.482869141906695	-0.14305062238538
07_0425	284	104	0.114672168658551	0.0213511435809297	-0.0933210250776215	-0.179794060840522	-0.035968067590911	0.143825993249611	0.604438956485135	-0.0456408198215604	-0.650079776306695	-0.370055799310049	0.000854268987851063	0.3709100682979	-0.194391241743909	-0.122904012953004	0.0714872287909046	-0.526042411311992	-0.0475256495260743	0.478516761785918	0.867301225715538	0.23368866803924	-0.633612557676298	0.601248511615658	0.166953617930967	-0.434294893684691
07_0630	548	188	0.098296912099589	0.147737342719582	0.049440430619993	-0.248617382130966	-0.22327953228671	0.0253378498442558	0.406090302912259	0.837173066942432	0.431082764030173	-0.313686759901596	-0.478337182386563	-0.164650422484967	-0.257772160757399	-0.425818669504645	-0.168046508747246	-0.35983815599304	-0.566865099129392	-0.207026943136351	0.708133846383577	1.0859506542789	0.377816807895321	0.753768694184288	0.805338161123055	0.0515694669387671
07_0663	420	60	0.10602051662999	-0.0120160153830626	-0.118036532013053	-0.0310399981641293	-0.298829756321148	-0.267789758157019	0.502405500112966	0.457768079185829	-0.0446374209271366	-0.178529370747287	-0.308020040723585	-0.129490669976298	-0.0996523646637364	-0.366045269802912	-0.266392905139175	-0.239973180271404	-0.326553382176817	-0.0865802019054126	0.337814063617472	0.359617183446631	0.0218031198291587	0.451118966526049	0.397951078710563	-0.0531678878154854
07_0692	281	101	0.0665910680847668	-0.0603440998803077	-0.126935167965075	-0.303450761912518	-0.284127960289936	0.0193228016225822	0.414988969752599	-0.0079989483973561	-0.422987918149956	-0.442410691787761	-0.20373293112165	0.23867776066611	-0.33493528761939	-0.276028646559836	0.0589066410595534	-0.461223095906569	-0.189920665021397	0.271302430885172	0.826505518167711	0.259453383013947	-0.567052135153763	0.766662825899295	0.279947069214074	-0.48671575668522
07_1003	453	93	0.369822541836314	0.389233454322418	0.0194109124861045	0.0138299322131019	0.285372545548308	0.271542613335206	1.09582942947458	1.06411995031632	-0.0317094791582502	-0.238925535555619	-0.266759766864086	-0.0278342313084668	0.0267730879548786	0.0527114202623604	0.0259383323074818	-0.535838208084827	-0.51849299079891	0.0173452172859173	1.23030063525515	1.20640517326146	-0.0238954619936913	0.996788451596935	0.901277848531469	-0.0955106030654659
07_1153	739	199	-0.139609042424393	0.145926095513332	0.285535137937725	-0.293356891844325	-0.401430082380719	-0.108073190536395	-0.0335746978479055	0.930458326486778	0.964033024334684	-0.221619444263064	-0.5692954262754	-0.347675982012336	-0.280582274195007	-0.419911077132928	-0.139328802937921	-0.0262088430295782	-0.680434775316638	-0.654225932287059	-0.0584051338874324	1.0147039250129	1.07310905890033	-0.0635160119034392	1.14739177819933	1.21090779010277
