## Supplementary Data S1 for "Distinct transcriptional remodeling of immune and metabolic pathways in severe undernutrition during latent tuberculosis infection does not consistently predict tuberculosis progression across independent cohorts": progressor_trajectory_tests_R.tsv

score	paired_progressors	median_delta_near_minus_far	wilcoxon_p	pathway_BH_FDR
Frozen undernutrition programme composite	19	0.049440430619993	0.0670976664245173
Complement / Fc-receptor effector activity	19	0.0253378498442558	0.219677340783047	0.504718971175391
Neutrophil / innate granule programmes	19	0.0894243700660778	0.386925233783834	0.504718971175391
Metabolism / mitochondrial energetics	19	-0.129490669976298	0.506692871094529	0.506692871094529
Antigen presentation / adaptive immunity	19	-0.0382931432517393	0.386925233783834	0.504718971175391
Haemostasis / platelet / vascular	19	-0.112807424614222	0.432616261007478	0.504718971175391
Stress / cell death / repair	19	0.0296388411521395	0.165028888868398	0.504718971175391
Interferon / cytokine signalling	19	0.0784368801314204	0.268440955448086	0.504718971175391
